# Dual scRNA-Seq analysis reveals rare and uncommon parasitized cell populations in chronic *L. donovani* infection

**DOI:** 10.1101/2022.07.26.501600

**Authors:** Konstantinos Karagiannis, Sreenivas Gannavaram, Chaitenya Verma, Parna Bhattacharya, Hira L Nakhasi, Abhay Satoskar

## Abstract

Although phagocytic cells are documented targets of *Leishmania* parasites, it is unclear whether these parasites can infect other cell types. In this study, we describe a computational approach that exploits scRNA-seq to simultaneously analyze the transcriptomic signatures of the host cell and to identify rare and uncommon cells that harbor *Leishmania donovani* in the spleen and bone marrow. Individual cells were annotated as parasitized based on the presence of *L. donovani* transcripts that were detected with high accuracy. This unbiased approach allowed identification of heterogenous parasitized cell populations that cannot be detected by conventional methods. Consistent with previous studies, analysis of spleen cells isolated from *L. donovani* infected mice revealed inflammatory monocytes as the dominant parasitized cells. In addition, megakaryocytes, basophils, and NK cells were found to be the rare cells infected in the spleen. Unexpectedly, hematopoietic stem cells (HSCs), not known to be phagocytic, were the dominant cells parasitized cell in the bone marrow. In addition, eosinophils, megakaryocytes, and basal cells were the rare bone marrow cells found to be infected. scRNA-seq analysis revealed known phagocytic receptors Fc_γ_R and CD93 are expressed on HSCs. *In vitro* studies using purified HSCs showed that these cells can phagocytize *L. donovani*. Parasitized HSCs were also detectable in the bone marrow of mouse infected with *L donovani*.. This unbiased dual scRNA-seq approach enables identification of rare and uncommon parasitized cells that could be involved in pathogenesis, persistence, and protective immunity. Further, such approach could be used to study pathogenesis of other infectious agents.
