## Supplemental Table 1 for "Dual scRNA-Seq analysis reveals rare and uncommon parasitized cell populations in chronic *L. donovani* infection"

### Sheet: Table S1. cellranger QC report
Tissue	Replicate	Sample	Estimated Number of Cells	Mean Reads per Cell	Number of Reads	Valid Barcodes	Sequencing Saturation	Q30 Bases in Barcode	Q30 Bases in RNA Read	Q30 Bases in UMI	Reads Mapped to Genome	mm10 Reads Mapped to Genome	Reads Mapped Confidently to Genome	mm10 Reads Mapped Confidently to Genome	Reads Mapped Confidently to Intergenic Regions	mm10 Reads Mapped Confidently to Intergenic Regions	Reads Mapped Confidently to Intronic Regions	mm10 Reads Mapped Confidently to Intronic Regions	Reads Mapped Confidently to Exonic Regions	mm10 Reads Mapped Confidently to Exonic Regions	Reads Mapped Confidently to Transcriptome	mm10 Reads Mapped Confidently to Transcriptome	Reads Mapped Antisense to Gene	mm10 Estimated Number of Cell Partitions	lmjf Estimated Number of Cell Partitions	Fraction Reads in Cells	mm10 Fraction Reads in Cells	lmjf Fraction Reads in Cells	mm10 Median Genes per Cell	lmjf Median Genes per Cell	mm10 Total Genes Detected	lmjf Total Genes Detected	mm10 Median UMI Counts per Cell	lmjf Median UMI Counts per Cell	GEMs with >0 Cells	GEMs with >1 Cell	Fraction GEMs with >1 Cell	Fraction GEMs with >1 Cell (Lower Bound)	Fraction GEMs with >1 Cell (Upper Bound)	Mean UMI Count Purity
Bone marrow (BM)	#1	Y7464_1	7631	19392	147985092	0.979	0.254	0.941	0.886	0.938	0.923	0.922	0.884	0.884	0.038	0.038	0.174	0.174	0.672	0.672	0.639	0.639	0.014	7527	113	0.932	0.932	1	2575	2	18197	257	7640	2	7631	6136	0.804	0.273	1	1
Bone marrow (BM)	#2	Y7464_2	7583	18004	136526286	0.975	0.228	0.934	0.89	0.931	0.917	0.917	0.879	0.879	0.039	0.039	0.174	0.174	0.666	0.666	0.634	0.634	0.014	7476	112	0.93	0.93	1	2489	1	18111	235	7262	1	7583	2298	0.303	0.072	0.75	1
Spleen (SP)	#1	Y7465_1	7364	37964	279573079	0.976	0.493	0.942	0.888	0.939	0.917	0.917	0.882	0.882	0.043	0.043	0.221	0.221	0.618	0.618	0.585	0.585	0.014	7168	217	0.927	0.927	0.922	2184	7	19298	1209	6790	7	7364	2361	0.321	0	1	1
Spleen (SP)	#2	Y7465_2	7334	35882	263165655	0.971	0.47	0.933	0.891	0.931	0.911	0.911	0.875	0.875	0.044	0.043	0.22	0.22	0.612	0.612	0.579	0.579	0.014	7148	207	0.927	0.926	0.914	2151	7	19247	1171	6644	7	7334	6295	0.858	0.099	1	1
