## Supplemental Table 6 for "Dual scRNA-Seq analysis reveals rare and uncommon parasitized cell populations in chronic *L. donovani* infection"

### Sheet: Table S6 SP Mon infect markers
	p_val	avg_log2FC	pct.1	pct.2	p_val_adj
mt-Nd3	7.50735e-93	3.08069	0.868	0.068	2.42375e-88
mt-Nd4	2.81288e-92	2.72329	0.929	0.134	9.08139e-88
mt-Co2	1.52953e-91	2.79518	0.965	0.234	4.9381e-87
mt-Co3	6.64426e-91	2.87551	0.976	0.271	2.1451e-86
mt-Nd1	2.75356e-90	2.66647	0.921	0.12	8.88987e-86
mt-Co1	5.21021e-89	2.54422	0.953	0.179	1.68212e-84
mt-Nd2	6.98058e-89	2.5827	0.937	0.148	2.25368e-84
mt-Cytb	1.0044e-86	2.24315	0.933	0.197	3.24269e-82
mt-Atp6	2.23775e-85	2.75318	0.967	0.302	7.22456e-81
mt-Nd5	1.05461e-82	3.7546	0.737	0.028	3.4048e-78
Gm42418	7.48681e-56	-0.863297	1	0.974	2.41712e-51
mt-Nd4l	9.92016e-53	2.08997	0.55	0.026	3.20272e-48
Xist	6.77334e-48	2.05306	0.507	0.02	2.18677e-43
Gm26917	8.65106e-46	2.35311	0.489	0.02	2.793e-41
Ptprc	2.07101e-43	2.38155	0.45	0.014	6.68626e-39
mt-Atp8	2.36614e-37	2.3825	0.393	0.011	7.63908e-33
Ankrd11	4.36786e-36	2.05094	0.375	0.006	1.41017e-31
Son	5.3705e-34	2.43319	0.348	0.003	1.73387e-29
H2-K1	5.81612e-32	-0.464552	0.487	0.071	1.87773e-27
Sf3b1	1.82735e-31	2.17294	0.33	0.006	5.89961e-27
Srrm2	2.27985e-29	0.321464	0.363	0.026	7.36048e-25
Malat1	4.11933e-29	1.80341	0.802	0.33	1.32992e-24
Atrx	1.31836e-28	0.947035	0.322	0.011	4.25633e-24
Prrc2c	1.87939e-28	1.1052	0.326	0.014	6.06762e-24
Neat1	2.06474e-28	2.38849	0.299	0.003	6.666e-24
Samhd1	1.70054e-27	2.23325	0.308	0.011	5.4902e-23
Mbnl1	1.06455e-26	-0.288774	0.365	0.037	3.43689e-22
Akap13	1.17351e-26	1.55399	0.291	0.006	3.78869e-22
H2-D1	1.2859e-26	-0.334854	0.57	0.128	4.15152e-22
Luc7l2	2.36434e-26	0.922101	0.301	0.011	7.63327e-22
Rsrp1	1.12742e-25	0.819033	0.299	0.014	3.63988e-21
Hspa5	1.30222e-24	1.16714	0.283	0.011	4.2042e-20
Macf1	1.37835e-24	1.16429	0.277	0.009	4.45002e-20
Iqgap1	1.76219e-24	1.0236	0.275	0.009	5.68923e-20
Rbm25	2.20923e-24	0.521366	0.305	0.023	7.13251e-20
H2-Q4	4.19619e-24	0.941713	0.267	0.006	1.35474e-19
Mycbp2	7.94326e-24	1.60087	0.257	0.003	2.56448e-19
Ddx5	1.13063e-23	-0.58959	0.379	0.06	3.65024e-19
Cd74	8.22701e-23	0.435249	0.332	0.04	2.65609e-18
Psap	1.8812e-22	0.589355	0.31	0.031	6.07347e-18
Fyb	2.54535e-22	2.12446	0.24	0.003	8.21767e-18
Cybb	3.34526e-22	1.86433	0.257	0.011	1.08002e-17
Zeb2	4.93372e-22	1.64268	0.257	0.011	1.59285e-17
Tap1	5.6511e-22	1.71635	0.251	0.009	1.82446e-17
Hnrnpa2b1	1.10963e-21	-0.410046	0.324	0.043	3.58244e-17
H3f3b	1.42097e-21	-0.819727	0.397	0.074	4.58761e-17
Phip	2.5254e-21	1.84208	0.23	0.003	8.15326e-17
Srsf5	4.45372e-21	0.843794	0.251	0.011	1.43788e-16
Fus	9.11552e-21	0.819518	0.269	0.023	2.94295e-16
Laptm5	1.23702e-20	0.731481	0.251	0.014	3.99372e-16
Pnisr	2.85695e-20	1.68366	0.234	0.009	9.22365e-16
Hspa8	5.66821e-20	-0.732498	0.314	0.043	1.82998e-15
Ankrd12	6.19151e-20	1.47118	0.218	0.003	1.99893e-15
Coro1a	7.62806e-20	-0.824794	0.31	0.043	2.46272e-15
Wnk1	1.10237e-19	0.803181	0.24	0.014	3.55901e-15
mt-Nd6	1.34815e-19	1.63437	0.226	0.009	4.3525e-15
Arpc1b	1.96662e-19	-0.74491	0.263	0.023	6.34924e-15
Ash1l	2.52332e-19	1.13442	0.23	0.011	8.14655e-15
Mndal	2.63579e-19	-0.883706	0.293	0.037	8.50963e-15
Prkcd	3.88987e-19	1.38998	0.21	0.003	1.25585e-14
Nfkb1	3.88988e-19	1.16436	0.21	0.003	1.25585e-14
Irf1	6.46341e-19	1.66768	0.206	0.003	2.08671e-14
Kcnq1ot1	1.63464e-18	2.13823	0.202	0.003	5.27743e-14
Arhgap30	1.74756e-18	0.371146	0.224	0.011	5.64201e-14
Rpl30	2.16193e-18	-1.33194	0.379	0.08	6.97978e-14
Mcl1	2.68115e-18	0.332386	0.216	0.009	8.6561e-14
Ly6e	3.27504e-18	-0.552851	0.287	0.04	1.05735e-13
Srrm1	3.78047e-18	0.784258	0.2	0.003	1.22052e-13
Itm2b	3.97527e-18	-0.522474	0.275	0.037	1.28342e-13
Arglu1	4.67387e-18	1.58317	0.198	0.003	1.50896e-13
Pabpc1	5.66499e-18	-1.25099	0.297	0.046	1.82894e-13
Dock2	5.93939e-18	1.29605	0.198	0.003	1.91753e-13
Dock10	8.07856e-18	0.914519	0.21	0.009	2.60816e-13
Rrbp1	8.31583e-18	1.49396	0.202	0.006	2.68477e-13
Srsf11	9.21957e-18	0.557088	0.222	0.014	2.97654e-13
Tpr	1.32103e-17	0.410101	0.208	0.009	4.26495e-13
Kmt2a	1.46156e-17	0.994683	0.193	0.003	4.71865e-13
Smchd1	1.78703e-17	1.68026	0.191	0.003	5.76944e-13
Flna	2.32612e-17	0.615776	0.218	0.014	7.50988e-13
Ptp4a2	3.72308e-17	-0.519544	0.23	0.02	1.202e-12
Bclaf1	3.99121e-17	0.739491	0.202	0.009	1.28856e-12
Klf6	5.00497e-17	1.35887	0.193	0.006	1.61586e-12
Gnai2	6.05724e-17	-0.653931	0.216	0.014	1.95558e-12
AY036118	7.41837e-17	-0.949281	0.397	0.1	2.39502e-12
Foxp1	7.46673e-17	0.615619	0.193	0.006	2.41063e-12
Slc38a2	9.13409e-17	1.23676	0.198	0.009	2.94894e-12
Nipbl	1.00142e-16	1.48915	0.183	0.003	3.23309e-12
Calm1	1.64493e-16	-0.665566	0.255	0.034	5.31067e-12
Safb2	2.12636e-16	0.785495	0.181	0.003	6.86496e-12
Tut7	2.4762e-16	1.3689	0.179	0.003	7.99441e-12
Zfp292	2.82426e-16	0.508984	0.187	0.006	9.11813e-12
Stk17b	2.82426e-16	0.820108	0.187	0.006	9.11814e-12
Mtdh	2.82427e-16	0.450562	0.187	0.006	9.11815e-12
Myh9	2.82732e-16	-0.37098	0.22	0.02	9.12799e-12
Luc7l3	3.13778e-16	0.931221	0.185	0.006	1.01303e-11
Man2b1	3.31085e-16	0.818538	0.179	0.003	1.06891e-11
Cntrl	3.61841e-16	0.901052	0.191	0.009	1.1682e-11
Bptf	3.88791e-16	1.32321	0.177	0.003	1.25521e-11
Tcf25	4.27608e-16	0.631115	0.191	0.009	1.38053e-11
Psmb8	4.95463e-16	-1.18674	0.259	0.037	1.5996e-11
Hsp90b1	6.44975e-16	-1.5492	0.232	0.028	2.0823e-11
Rock1	7.10409e-16	0.329905	0.196	0.011	2.29356e-11
Rbm5	7.80749e-16	1.48384	0.181	0.006	2.52065e-11
Tax1bp1	8.2726e-16	0.632386	0.187	0.009	2.67081e-11
Hsp90ab1	8.72266e-16	-1.34704	0.31	0.063	2.81611e-11
Setd2	1.09558e-15	1.42906	0.179	0.006	3.53706e-11
Irf8	1.21662e-15	0.851078	0.206	0.017	3.92786e-11
Tnrc6c	1.24252e-15	0.756237	0.173	0.003	4.01148e-11
Ptma	1.4839e-15	-1.4075	0.371	0.091	4.79078e-11
Arhgef1	1.64145e-15	0.673956	0.179	0.006	5.29941e-11
Cd47	1.64852e-15	-0.912939	0.22	0.023	5.32225e-11
H2-T23	2.0594e-15	-1.3206	0.259	0.04	6.64877e-11
Tra2a	2.08961e-15	0.606013	0.185	0.009	6.74631e-11
Gm47283	2.10104e-15	1.26704	0.177	0.006	6.78321e-11
H2-Eb1	2.29377e-15	0.344931	0.236	0.034	7.40543e-11
Morf4l1	2.50072e-15	1.27932	0.169	0.003	8.07359e-11
Nsd1	2.54236e-15	-0.588854	0.177	0.006	8.208e-11
Pld4	2.95618e-15	1.36589	0.175	0.006	9.54403e-11
Cyba	3.61986e-15	-0.502417	0.224	0.028	1.16867e-10
Ptpn1	3.71162e-15	0.666567	0.181	0.009	1.1983e-10
Nisch	3.9339e-15	0.742564	0.175	0.006	1.27006e-10
Fos	4.99588e-15	0.346445	0.193	0.014	1.61292e-10
Tnrc6b	6.08115e-15	0.6377	0.173	0.006	1.9633e-10
Rps19	6.82226e-15	-1.59717	0.395	0.108	2.20257e-10
Arhgap15	7.45807e-15	0.385292	0.185	0.011	2.40784e-10
Tpm3	7.92716e-15	0.647897	0.189	0.014	2.55928e-10
Usp34	8.18144e-15	1.26161	0.171	0.006	2.64138e-10
Ppp3ca	9.3394e-15	1.31015	0.163	0.003	3.01523e-10
Smg1	9.3913e-15	0.331846	0.171	0.006	3.03198e-10
Actg1	9.57492e-15	-1.04222	0.33	0.08	3.09126e-10
St8sia4	1.10462e-14	0.872687	0.163	0.003	3.56627e-10
Lcp1	1.13422e-14	-1.39298	0.253	0.043	3.66184e-10
Fosb	1.25727e-14	2.01722	0.161	0.003	4.05911e-10
Itga4	1.30556e-14	-0.498813	0.198	0.017	4.21502e-10
Srsf2	1.39478e-14	-0.927915	0.21	0.023	4.50304e-10
Baz1a	1.50906e-14	1.14589	0.181	0.011	4.87201e-10
Actr3	1.57436e-14	-1.22967	0.246	0.04	5.08281e-10
Tacc1	1.70512e-14	0.495585	0.161	0.003	5.50499e-10
Msn	2.62442e-14	-1.10254	0.206	0.023	8.47295e-10
Baz1b	2.62959e-14	0.512054	0.159	0.003	8.48964e-10
Klf2	3.45841e-14	-0.543766	0.2	0.02	1.11655e-09
Sat1	3.76266e-14	-0.60848	0.191	0.017	1.21477e-09
H3f3a	3.97566e-14	-1.28962	0.297	0.066	1.28354e-09
Rsbn1l	4.05148e-14	0.582691	0.157	0.003	1.30802e-09
Etnk1	4.05149e-14	0.788909	0.157	0.003	1.30802e-09
Ythdc1	4.12645e-14	0.566033	0.163	0.006	1.33222e-09
Ftl1	4.18748e-14	-0.293261	0.32	0.08	1.35193e-09
Jund	4.21142e-14	-0.8847	0.204	0.023	1.35966e-09
Rhoh	4.58389e-14	1.57899	0.155	0.003	1.47991e-09
Mki67	4.77415e-14	1.77853	0.163	0.006	1.54133e-09
Camk2d	4.79044e-14	1.45817	0.155	0.003	1.54659e-09
Zfp36l2	4.87118e-14	1.07884	0.169	0.009	1.57266e-09
Btg2	6.44612e-14	0.362306	0.169	0.009	2.08113e-09
Eif1	7.10265e-14	-1.37912	0.261	0.051	2.29309e-09
Cfl1	8.42527e-14	-1.03819	0.22	0.031	2.7201e-09
Unc93b1	9.28305e-14	-0.511555	0.181	0.014	2.99703e-09
Ikbkb	9.59072e-14	0.438894	0.153	0.003	3.09636e-09
B2m	1.10874e-13	-1.81602	0.468	0.148	3.57956e-09
Ranbp2	1.11609e-13	-0.42311	0.179	0.014	3.6033e-09
Zup1	1.15788e-13	1.26056	0.151	0.003	3.73821e-09
Ptbp3	1.20536e-13	0.470491	0.165	0.009	3.8915e-09
Lnpep	1.30352e-13	1.10214	0.151	0.003	4.20842e-09
Sf3b2	1.47355e-13	0.644702	0.151	0.003	4.75737e-09
Rpl24	1.47508e-13	-1.72975	0.324	0.083	4.7623e-09
Nap1l1	1.71663e-13	1.28522	0.149	0.003	5.54215e-09
Ciita	1.81304e-13	1.64834	0.155	0.006	5.85341e-09
Rpl27a	1.8504e-13	-1.83879	0.458	0.148	5.97402e-09
Ddx24	1.91525e-13	0.300557	0.157	0.006	6.18338e-09
Hsp90aa1	2.15411e-13	-0.43327	0.202	0.026	6.95454e-09
Arid4a	2.17891e-13	1.22727	0.155	0.006	7.0346e-09
Pou2f2	2.26195e-13	1.01231	0.149	0.003	7.3027e-09
Cbl	2.26195e-13	0.550133	0.149	0.003	7.30271e-09
Lamp2	2.34277e-13	0.459979	0.155	0.006	7.56362e-09
Lyst	2.44475e-13	0.602507	0.155	0.006	7.89286e-09
Cdk11b	2.47618e-13	0.900099	0.155	0.006	7.99435e-09
Thoc2	2.87569e-13	-0.430316	0.169	0.011	9.28417e-09
Rpsa	3.30163e-13	-1.84733	0.513	0.177	1.06593e-08
Cox6c	3.34775e-13	-0.417359	0.2	0.026	1.08082e-08
Sbno2	3.45365e-13	1.09215	0.153	0.006	1.11501e-08
Eef2	3.94446e-13	-1.56683	0.255	0.051	1.27347e-08
Pfn1	4.06312e-13	-1.83015	0.312	0.08	1.31178e-08
R3hdm1	4.23597e-13	1.22936	0.145	0.003	1.36758e-08
Sfi1	4.76633e-13	1.20126	0.145	0.003	1.53881e-08
Actr2	4.9873e-13	-0.841675	0.204	0.028	1.61015e-08
Phf14	5.31525e-13	0.609361	0.145	0.003	1.71603e-08
Krit1	5.31526e-13	0.870523	0.145	0.003	1.71603e-08
Tmcc1	5.31526e-13	0.681623	0.145	0.003	1.71603e-08
Samd9l	5.61296e-13	0.785064	0.157	0.009	1.81214e-08
Rpl21	5.67847e-13	-1.5093	0.305	0.08	1.83329e-08
Rbbp6	5.95277e-13	1.34359	0.151	0.006	1.92185e-08
Ttc14	6.87487e-13	0.406345	0.151	0.006	2.21955e-08
Zc3h7a	7.34873e-13	0.615462	0.167	0.014	2.37254e-08
Nup210	8.36053e-13	1.16691	0.149	0.006	2.6992e-08
Tapbp	8.79281e-13	-0.765233	0.189	0.023	2.83876e-08
Ubb	9.67273e-13	-1.2744	0.244	0.048	3.12284e-08
Chd4	9.90134e-13	-0.710896	0.155	0.009	3.19665e-08
Selplg	1.00645e-12	1.22925	0.153	0.009	3.24932e-08
Ctss	1.14655e-12	0.568731	0.161	0.011	3.70162e-08
Kif5b	1.17931e-12	-0.282763	0.161	0.011	3.80741e-08
Rpl8	1.18143e-12	-2.10511	0.403	0.128	3.81426e-08
Rock2	1.18304e-12	1.15462	0.153	0.009	3.81943e-08
Pkn1	1.24449e-12	0.545494	0.141	0.003	4.01784e-08
Xrn2	1.30437e-12	0.913859	0.147	0.006	4.21117e-08
Adgre5	1.30437e-12	0.452462	0.147	0.006	4.21117e-08
Psma7	1.70908e-12	0.371873	0.159	0.011	5.51775e-08
Erp29	1.71352e-12	1.01083	0.138	0.003	5.5321e-08
Gdi2	1.96244e-12	-0.272623	0.165	0.014	6.33575e-08
Rps3a1	2.04298e-12	-1.94365	0.379	0.117	6.59576e-08
Itgb7	2.12061e-12	0.481888	0.145	0.006	6.8464e-08
Ly86	2.35479e-12	-0.266241	0.159	0.011	7.60244e-08
Mef2a	2.35742e-12	1.21359	0.136	0.003	7.61094e-08
Eif3a	2.39674e-12	-1.26879	0.185	0.023	7.73787e-08
Chd2	2.44716e-12	0.720051	0.145	0.006	7.90066e-08
Mpeg1	2.46388e-12	0.38906	0.163	0.014	7.95464e-08
Jun	2.90067e-12	-0.653618	0.196	0.028	9.3648e-08
Pnn	3.57508e-12	-0.547073	0.157	0.011	1.15421e-07
Syk	3.82233e-12	1.23462	0.134	0.003	1.23404e-07
Srsf3	3.92306e-12	-1.67964	0.253	0.057	1.26656e-07
Tsix	4.08672e-12	0.479527	0.149	0.009	1.3194e-07
Rplp2	4.13847e-12	-1.84757	0.391	0.128	1.3361e-07
Arid1a	4.62272e-12	1.00364	0.141	0.006	1.49244e-07
Ly6c2	4.69958e-12	-0.930471	0.261	0.06	1.51726e-07
Arhgap45	5.06113e-12	0.400121	0.159	0.014	1.63399e-07
Rgs2	5.67885e-12	0.627116	0.141	0.006	1.83342e-07
Rpl7a	5.86169e-12	-1.64717	0.253	0.057	1.89245e-07
Slfn2	6.07526e-12	0.544668	0.157	0.014	1.9614e-07
Itgal	6.21719e-12	-0.699982	0.161	0.014	2.00722e-07
Pdia6	6.74957e-12	0.350284	0.132	0.003	2.1791e-07
Taf1d	6.93986e-12	-1.0584	0.167	0.017	2.24053e-07
Kmt2e	6.96069e-12	-0.250958	0.147	0.009	2.24726e-07
Rbm3	7.15197e-12	-1.05804	0.185	0.026	2.30901e-07
Rnaset2a	7.24494e-12	0.979826	0.138	0.006	2.33903e-07
Tnrc6a	7.54314e-12	-0.979083	0.173	0.02	2.4353e-07
Hmgb1	7.60715e-12	-0.859722	0.202	0.034	2.45597e-07
Rab14	8.21575e-12	-0.752166	0.153	0.011	2.65246e-07
4930523C07Rik	8.3886e-12	1.5282	0.13	0.003	2.70826e-07
Ubn2	8.38861e-12	1.16457	0.13	0.003	2.70826e-07
Rpl18	8.43288e-12	-1.85968	0.305	0.085	2.72255e-07
Eif4a1	8.52839e-12	-0.843003	0.183	0.026	2.75339e-07
Ncf2	8.64668e-12	1.12899	0.13	0.003	2.79158e-07
Cox8a	8.7361e-12	-0.894947	0.2	0.034	2.82045e-07
Slc25a3	8.84695e-12	-0.733724	0.189	0.028	2.85624e-07
Zbtb20	8.92935e-12	1.74463	0.136	0.006	2.88284e-07
Tap2	9.72712e-12	-0.401907	0.151	0.011	3.1404e-07
Gpx1	1.0042e-11	-0.401184	0.208	0.04	3.24206e-07
Parp14	1.02776e-11	0.474928	0.13	0.003	3.31812e-07
Zfp36l1	1.02776e-11	0.813297	0.13	0.003	3.31812e-07
Hnrnpa3	1.04149e-11	-1.37678	0.212	0.04	3.36245e-07
Fxyd5	1.04462e-11	-0.979057	0.175	0.023	3.37255e-07
Pkm	1.09481e-11	-1.00826	0.202	0.034	3.53459e-07
Zfp36	1.13702e-11	-0.590354	0.171	0.02	3.67085e-07
Fam49b	1.20779e-11	-0.461529	0.163	0.017	3.89934e-07
Rps21	1.22157e-11	-1.65622	0.369	0.12	3.94383e-07
Cd2ap	1.30645e-11	1.08883	0.147	0.011	4.21788e-07
Rbm6	1.37389e-11	1.01086	0.128	0.003	4.4356e-07
Rpl14	1.39603e-11	-1.68312	0.299	0.085	4.50709e-07
Capza2	1.42879e-11	-0.261667	0.169	0.02	4.61285e-07
Trip12	1.56361e-11	0.590194	0.128	0.003	5.04812e-07
Ssh2	1.56361e-11	0.432671	0.128	0.003	5.04812e-07
Wapl	1.56361e-11	0.673036	0.128	0.003	5.04812e-07
Rapgef6	1.57144e-11	0.684051	0.134	0.006	5.07339e-07
Ppp1r12a	1.60185e-11	-0.263492	0.143	0.009	5.17156e-07
Scand1	1.67484e-11	-0.669225	0.175	0.023	5.40722e-07
Gabpb2	1.71573e-11	0.353987	0.134	0.006	5.53923e-07
Lpin2	1.89164e-11	0.641198	0.147	0.011	6.10718e-07
Ddx50	1.95791e-11	0.972547	0.126	0.003	6.3211e-07
Paxbp1	1.99384e-11	-0.304493	0.134	0.006	6.43712e-07
Gsk3b	1.99384e-11	-0.350123	0.134	0.006	6.43713e-07
Atp6v0b	2.07607e-11	-0.321309	0.153	0.014	6.70258e-07
Eif3f	2.12037e-11	-0.859542	0.161	0.017	6.84562e-07
Vcp	2.13753e-11	-1.20815	0.155	0.014	6.901e-07
Gls	2.32612e-11	1.02028	0.132	0.006	7.50988e-07
Chd8	2.37679e-11	0.38304	0.126	0.003	7.67346e-07
Trps1	2.37679e-11	0.471409	0.126	0.003	7.67346e-07
C3	2.4758e-11	-0.343118	0.159	0.017	7.99312e-07
Grk2	2.75796e-11	0.366351	0.145	0.011	8.90407e-07
Sem1	2.82042e-11	-0.88967	0.171	0.023	9.10572e-07
Gbp7	2.84075e-11	-0.837058	0.147	0.011	9.17137e-07
Lrrfip1	2.97443e-11	1.06044	0.124	0.003	9.60295e-07
Napsa	2.98801e-11	-0.732349	0.159	0.017	9.64679e-07
Rb1cc1	3.02615e-11	1.0719	0.124	0.003	9.76994e-07
Srrt	3.45971e-11	0.282172	0.136	0.009	1.11697e-06
Srsf7	3.54999e-11	-0.320472	0.159	0.017	1.14612e-06
Mdm4	3.67231e-11	-0.26878	0.138	0.009	1.18561e-06
Atf4	3.94793e-11	0.455937	0.13	0.006	1.27459e-06
Tyrobp	4.1482e-11	-0.366799	0.169	0.023	1.33925e-06
Resf1	4.21017e-11	0.47768	0.149	0.014	1.35925e-06
Ppia	4.44762e-11	-1.94268	0.31	0.094	1.43591e-06
Gatad2b	4.96288e-11	1.0803	0.122	0.003	1.60226e-06
Sirpa	4.96288e-11	0.987244	0.122	0.003	1.60227e-06
Npc2	5.04513e-11	-0.375502	0.179	0.028	1.62882e-06
Cd44	5.21332e-11	1.02318	0.128	0.006	1.68312e-06
Fth1	5.29919e-11	-1.03724	0.326	0.103	1.71084e-06
Stap1	5.47771e-11	1.13511	0.122	0.003	1.76848e-06
Ifitm2	5.47772e-11	0.666351	0.122	0.003	1.76848e-06
Rps9	5.63278e-11	-1.92325	0.45	0.162	1.81854e-06
Cdc42	5.64496e-11	-1.25585	0.189	0.034	1.82248e-06
BC005537	5.72419e-11	-0.610197	0.155	0.017	1.84805e-06
Ggnbp2	5.78508e-11	0.426016	0.128	0.006	1.86771e-06
Rpl4	6.46005e-11	-1.34124	0.238	0.06	2.08563e-06
Ccdc88a	6.64428e-11	0.921736	0.12	0.003	2.14511e-06
Gbp4	6.88722e-11	0.64023	0.134	0.009	2.22354e-06
Myl6	7.0339e-11	-2.04721	0.234	0.054	2.27089e-06
Ncl	7.14109e-11	-0.463466	0.153	0.017	2.3055e-06
Sltm	7.27996e-11	-0.496419	0.149	0.014	2.35034e-06
Hmgb2	7.96956e-11	-1.54456	0.255	0.066	2.57297e-06
Gbp8	8.30522e-11	0.442459	0.12	0.003	2.68134e-06
Srsf10	8.35968e-11	-0.468831	0.141	0.011	2.69892e-06
2022-09-07	8.53512e-11	-0.573184	0.147	0.014	2.75556e-06
Smc1a	8.53799e-11	-0.836828	0.161	0.02	2.75649e-06
Myo1f	8.82957e-11	0.755599	0.126	0.006	2.85063e-06
Sell	8.98689e-11	0.633755	0.138	0.011	2.90142e-06
Ccdc50	9.67234e-11	0.573484	0.132	0.009	3.12271e-06
Vsir	9.67235e-11	0.337516	0.132	0.009	3.12272e-06
Rpl6	9.7875e-11	-2.07913	0.314	0.097	3.15989e-06
Supt16	1.05068e-10	-0.494851	0.126	0.006	3.39212e-06
Stat3	1.13052e-10	0.870089	0.118	0.003	3.64989e-06
Irak1	1.16993e-10	0.880135	0.118	0.003	3.77711e-06
Ecpas	1.17999e-10	0.773658	0.118	0.003	3.80959e-06
Tsc22d4	1.20885e-10	1.04511	0.124	0.006	3.90276e-06
Wdr26	1.26574e-10	-0.42907	0.132	0.009	4.08645e-06
Ncf1	1.30793e-10	0.92384	0.124	0.006	4.22264e-06
Rif1	1.31336e-10	0.679602	0.124	0.006	4.24017e-06
Prdx5	1.31406e-10	-0.716201	0.173	0.028	4.24245e-06
Itpr2	1.37455e-10	0.447763	0.124	0.006	4.43773e-06
Jmjd1c	1.46469e-10	-0.662114	0.138	0.011	4.72876e-06
Rps15	1.5247e-10	-1.95431	0.365	0.123	4.9225e-06
Dock8	1.56863e-10	-0.299361	0.13	0.009	5.06431e-06
Vps13a	1.58837e-10	0.265416	0.124	0.006	5.12806e-06
Zfp207	1.58837e-10	-0.343377	0.124	0.006	5.12807e-06
Tspo	1.65114e-10	-1.12619	0.175	0.028	5.3307e-06
F13a1	1.65252e-10	0.469995	0.13	0.009	5.33516e-06
Arpc3	1.65739e-10	-0.685189	0.163	0.023	5.35088e-06
Usp15	1.69691e-10	0.884898	0.116	0.003	5.47847e-06
Inpp5d	1.71149e-10	0.953403	0.116	0.003	5.52556e-06
Itsn2	1.8421e-10	1.01559	0.122	0.006	5.94722e-06
Msrb1	1.8421e-10	1.36224	0.122	0.006	5.94722e-06
Vim	1.90079e-10	-1.51311	0.244	0.063	6.1367e-06
Golgb1	1.90443e-10	0.322104	0.116	0.003	6.14846e-06
Usp25	1.90443e-10	0.548703	0.116	0.003	6.14846e-06
Ppp4r3b	1.90838e-10	-0.7347	0.13	0.009	6.1612e-06
Gabarap	1.90838e-10	-0.765316	0.13	0.009	6.1612e-06
Rpl36a	1.9948e-10	-1.80643	0.232	0.057	6.44022e-06
Rps27a	2.3165e-10	-1.65035	0.411	0.148	7.47882e-06
Atp11b	2.34636e-10	0.88003	0.114	0.003	7.57524e-06
Eif3h	2.37658e-10	0.994849	0.12	0.006	7.6728e-06
Cdk12	2.39913e-10	-0.427594	0.122	0.006	7.74559e-06
Lrmp	2.42808e-10	0.925099	0.114	0.003	7.83906e-06
Xrn1	2.55591e-10	0.931584	0.114	0.003	8.25176e-06
Ep400	2.57784e-10	0.889825	0.114	0.003	8.32257e-06
Ms4a6b	2.68276e-10	-0.488009	0.171	0.028	8.66129e-06
Ybx1	2.76818e-10	-1.32814	0.165	0.026	8.93707e-06
Utrn	2.88027e-10	0.332965	0.114	0.003	9.29895e-06
Kdm2a	2.88027e-10	0.373325	0.114	0.003	9.29895e-06
Ptpre	3.03336e-10	0.874793	0.12	0.006	9.7932e-06
Ctsh	3.1283e-10	0.974531	0.132	0.011	1.00997e-05
Pafah1b1	3.29389e-10	0.67634	0.12	0.006	1.06343e-05
Bank1	3.50162e-10	2.01232	0.112	0.003	1.1305e-05
Hjurp	3.91286e-10	0.857459	0.112	0.003	1.26327e-05
Ptpn18	3.97358e-10	-1.22073	0.147	0.017	1.28287e-05
Safb	3.99718e-10	0.868987	0.112	0.003	1.29049e-05
Cenpe	4.04862e-10	0.907502	0.112	0.003	1.3071e-05
Eef1b2	4.11431e-10	-1.52646	0.234	0.063	1.32831e-05
Hnrnpk	4.32082e-10	-1.71123	0.193	0.04	1.39498e-05
Ets1	4.326e-10	-0.416039	0.126	0.009	1.39665e-05
Pan3	4.35256e-10	0.474686	0.112	0.003	1.40522e-05
Ep300	4.9067e-10	0.437359	0.118	0.006	1.58413e-05
Ubr2	5.40306e-10	0.853722	0.11	0.003	1.74438e-05
Eif4g3	5.61455e-10	1.09663	0.11	0.003	1.81266e-05
Ktn1	5.8341e-10	0.977803	0.11	0.003	1.88354e-05
Fcer1g	5.86386e-10	-1.01761	0.163	0.026	1.89315e-05
Rp9	5.9851e-10	0.85847	0.11	0.003	1.93229e-05
Purb	6.03766e-10	-0.336902	0.13	0.011	1.94926e-05
Rps6kb1	6.32547e-10	0.958064	0.11	0.003	2.04218e-05
Pabpn1	6.57209e-10	0.313759	0.11	0.003	2.1218e-05
Shisa5	7.22442e-10	-0.865071	0.183	0.037	2.3324e-05
Lilrb4a	7.24362e-10	0.703209	0.116	0.006	2.3386e-05
Canx	8.02475e-10	0.815238	0.116	0.006	2.59079e-05
Zmynd8	8.2241e-10	-0.642351	0.116	0.006	2.65515e-05
Ccnd3	8.2241e-10	-0.335485	0.116	0.006	2.65515e-05
Atp5b	8.26134e-10	-0.964534	0.167	0.028	2.66717e-05
Rpl18a	8.90618e-10	-2.04698	0.377	0.137	2.87536e-05
Zfp106	9.10827e-10	0.759329	0.108	0.003	2.9406e-05
Ccr2	9.38697e-10	-0.716777	0.159	0.026	3.03058e-05
Cspp1	9.74864e-10	0.86776	0.108	0.003	3.14735e-05
Cotl1	9.83004e-10	0.983448	0.12	0.009	3.17363e-05
Pdia3	9.86954e-10	-1.13379	0.153	0.023	3.18638e-05
Arpc2	9.89196e-10	-1.43955	0.2	0.046	3.19362e-05
Tnfaip2	9.91547e-10	0.656229	0.108	0.003	3.20121e-05
Gpi1	1.06361e-09	-0.751192	0.147	0.02	3.43387e-05
Hectd1	1.11274e-09	-0.34305	0.128	0.011	3.59247e-05
Rac1	1.11274e-09	-0.877229	0.128	0.011	3.59247e-05
Ctsd	1.1204e-09	-0.695891	0.141	0.017	3.61723e-05
Serbp1	1.1214e-09	-1.35619	0.189	0.04	3.62045e-05
Yy1	1.13616e-09	0.769391	0.114	0.006	3.66808e-05
S100a6	1.14689e-09	-0.2554	0.163	0.028	3.70272e-05
Atp5a1	1.17885e-09	-0.810885	0.141	0.017	3.8059e-05
Tgfb1	1.2379e-09	-0.318637	0.114	0.006	3.99655e-05
Cd180	1.28305e-09	1.05103	0.106	0.003	4.14233e-05
Ms4a4c	1.28852e-09	1.28405	0.106	0.003	4.15997e-05
Stx7	1.294e-09	0.716797	0.106	0.003	4.17769e-05
Txn1	1.34035e-09	-0.428778	0.151	0.023	4.32732e-05
S100a11	1.36781e-09	-1.02074	0.147	0.02	4.41599e-05
Cd52	1.3731e-09	-1.89754	0.299	0.097	4.43305e-05
Oaz1	1.44271e-09	-1.70028	0.21	0.051	4.65778e-05
Ablim1	1.46617e-09	0.349788	0.12	0.009	4.73352e-05
Sec11c	1.48975e-09	0.584684	0.126	0.011	4.80965e-05
Scaf11	1.517e-09	0.989245	0.118	0.009	4.89764e-05
Rps4x	1.52731e-09	-1.94982	0.358	0.128	4.93092e-05
Edem1	1.55579e-09	0.375102	0.112	0.006	5.02288e-05
Cnbp	1.57164e-09	-0.304222	0.126	0.011	5.07405e-05
Arf4	1.66769e-09	0.755418	0.112	0.006	5.38413e-05
Rps2	1.71587e-09	-1.8039	0.253	0.074	5.5397e-05
Atp5g2	1.82469e-09	-1.07437	0.132	0.014	5.89101e-05
Pura	1.88453e-09	0.921483	0.104	0.003	6.08421e-05
Serf2	1.94227e-09	-2.544	0.22	0.06	6.27063e-05
Wdr1	2.00819e-09	-0.38026	0.118	0.009	6.48344e-05
Myl12b	2.02334e-09	-1.25153	0.145	0.02	6.53234e-05
Csnk2a1	2.02406e-09	-1.2031	0.118	0.009	6.53468e-05
Hcls1	2.19826e-09	-0.381811	0.118	0.009	7.09709e-05
Eef1g	2.2178e-09	0.856778	0.122	0.011	7.16018e-05
Rpl37a	2.22106e-09	-2.18897	0.415	0.157	7.17068e-05
Wdr33	2.23606e-09	0.862241	0.11	0.006	7.21911e-05
N4bp1	2.23905e-09	0.306321	0.116	0.009	7.22876e-05
Pds5a	2.25766e-09	-0.483847	0.13	0.014	7.28887e-05
Swap70	2.27288e-09	0.728378	0.11	0.006	7.33801e-05
Mkln1	2.36909e-09	-0.57937	0.13	0.014	7.64861e-05
Ctcf	2.45843e-09	-0.522157	0.124	0.011	7.93704e-05
Ltb	2.49704e-09	-0.601477	0.136	0.017	8.06171e-05
Peli1	2.5168e-09	0.273991	0.11	0.006	8.1255e-05
Lst1	2.57076e-09	-0.707403	0.143	0.02	8.29971e-05
Slc6a6	2.93517e-09	0.658655	0.102	0.003	9.4762e-05
Atxn7	2.97271e-09	0.822408	0.102	0.003	9.59741e-05
Tia1	3.03633e-09	0.956197	0.102	0.003	9.80279e-05
Nin	3.03648e-09	-0.327784	0.134	0.017	9.80328e-05
Rel	3.18545e-09	1.1083	0.108	0.006	0.000102842
Ak2	3.20798e-09	0.630992	0.102	0.003	0.00010357
Fubp1	3.55782e-09	-0.304986	0.134	0.017	0.000114864
Eif4g2	3.60527e-09	-1.09402	0.159	0.028	0.000116396
Grb2	3.67472e-09	-1.20254	0.134	0.017	0.000118638
Tkt	3.67657e-09	-0.355155	0.138	0.02	0.000118698
Atad2b	3.70176e-09	0.820325	0.114	0.009	0.000119511
Eif3c	3.71166e-09	-0.65461	0.122	0.011	0.000119831
Ewsr1	3.88859e-09	0.424601	0.108	0.006	0.000125543
Diaph1	3.91122e-09	0.818994	0.114	0.009	0.000126274
Arf5	4.03938e-09	-0.972865	0.128	0.014	0.000130412
Ebf1	4.20007e-09	1.32231	0.108	0.006	0.000135599
Mafg	4.20007e-09	-0.444522	0.108	0.006	0.000135599
Nfkbia	4.28998e-09	-0.504612	0.141	0.02	0.000138502
Brd8	4.5396e-09	-0.315861	0.114	0.009	0.000146561
Sdcbp	4.59768e-09	-1.01169	0.12	0.011	0.000148436
Lmo4	4.92794e-09	-0.420187	0.114	0.009	0.000159098
Snx10	5.0681e-09	-0.410372	0.126	0.014	0.000163624
Arhgdib	5.07865e-09	-1.56733	0.238	0.071	0.000163964
Igsf6	5.18688e-09	0.893566	0.106	0.006	0.000167458
Skap2	5.2292e-09	0.829741	0.106	0.006	0.000168825
Fnbp4	5.49024e-09	0.742349	0.106	0.006	0.000177252
Srgn	5.52116e-09	-0.64376	0.138	0.02	0.000178251
Nucks1	5.53463e-09	-0.713797	0.12	0.011	0.000178686
Stk4	5.78733e-09	0.660016	0.106	0.006	0.000186844
Rps6	6.03677e-09	-2.1248	0.303	0.105	0.000194897
Mapre1	6.30061e-09	-0.372227	0.106	0.006	0.000203415
Rpl11	6.34668e-09	-2.20476	0.338	0.123	0.000204902
Hp	6.37776e-09	0.788132	0.118	0.011	0.000205906
Atp6v0c	6.64532e-09	-0.867904	0.163	0.034	0.000214544
Ppig	7.34862e-09	0.862736	0.104	0.006	0.00023725
Psme2	7.51154e-09	-0.840825	0.143	0.023	0.00024251
Rps20	7.79407e-09	-2.14053	0.44	0.174	0.000251631
Nr2c2	8.03431e-09	0.79514	0.104	0.006	0.000259388
Sec61b	8.19061e-09	-0.701105	0.13	0.017	0.000264434
Zc3hav1	8.24464e-09	-0.837589	0.118	0.011	0.000266178
Hnrnpl	8.67625e-09	0.36298	0.104	0.006	0.000280113
Ifi30	9.04433e-09	1.17403	0.116	0.011	0.000291996
Gtpbp2	9.2751e-09	-0.41785	0.11	0.009	0.000299447
Tmsb10	9.29089e-09	-2.00652	0.334	0.12	0.000299957
Gpx4	9.39792e-09	-0.427785	0.122	0.014	0.000303412
Ctnnb1	9.44379e-09	-0.55841	0.104	0.006	0.000304893
Pfdn5	9.5709e-09	-1.46838	0.136	0.02	0.000308996
Gpr141	9.7445e-09	-0.499319	0.147	0.026	0.000314601
Mob1a	1.03205e-08	0.862524	0.102	0.006	0.000333199
Rpl9	1.08688e-08	-2.23647	0.336	0.123	0.000350898
H2afz	1.1073e-08	-1.93955	0.222	0.063	0.000357493
Lyn	1.16676e-08	0.842996	0.108	0.009	0.000376688
Rps17	1.17758e-08	-1.93899	0.236	0.071	0.000380182
Stk24	1.22599e-08	-0.672548	0.134	0.02	0.00039581
Vamp8	1.3049e-08	0.759912	0.102	0.006	0.000421287
Arpc5	1.33396e-08	-1.27725	0.151	0.028	0.000430667
Gmfg	1.38682e-08	-1.78572	0.147	0.026	0.000447736
Wac	1.62425e-08	-0.528294	0.114	0.011	0.000524389
Hipk1	1.64264e-08	-0.709924	0.108	0.009	0.000530325
Ifitm3	1.72327e-08	-0.992492	0.185	0.048	0.000556358
Ccdc12	1.74127e-08	-1.0257	0.126	0.017	0.000562168
Tmpo	1.86288e-08	-0.720425	0.138	0.023	0.000601429
Rpl36	1.87928e-08	-2.03828	0.279	0.094	0.000606726
Ucp2	1.89693e-08	-1.31221	0.155	0.031	0.000612423
Slk	2.42229e-08	-0.357953	0.112	0.011	0.000782036
Cd53	2.44927e-08	-0.415465	0.106	0.009	0.000790746
G3bp2	2.44957e-08	-0.809967	0.112	0.011	0.000790842
Rpl34	2.62932e-08	-1.99674	0.328	0.123	0.000848875
Pak2	2.64047e-08	-0.83501	0.118	0.014	0.000852476
Rpl3	2.6945e-08	-2.42831	0.301	0.108	0.000869919
Lgals3	2.70405e-08	-0.355995	0.136	0.023	0.000873001
Cnot1	2.70884e-08	-0.752292	0.112	0.011	0.000874549
Tle5	2.70884e-08	-0.984382	0.112	0.011	0.000874549
Rpl10	2.76702e-08	-1.71125	0.228	0.071	0.000893331
Tmem50a	2.80151e-08	-1.13261	0.124	0.017	0.000904466
Sfswap	3.17935e-08	-0.295424	0.11	0.011	0.00102645
Sh3glb1	3.33959e-08	-0.530291	0.104	0.009	0.00107819
Ssb	3.54219e-08	-0.421683	0.11	0.011	0.0011436
Rps18	3.58543e-08	-2.29943	0.289	0.105	0.00115756
Asxl2	3.64864e-08	-0.32466	0.104	0.009	0.00117796
Rtn4	3.91632e-08	-1.04858	0.116	0.014	0.00126438
Atox1	4.01887e-08	-0.902193	0.11	0.011	0.00129749
Ywhab	4.0508e-08	-1.00811	0.122	0.017	0.0013078
Tmed2	4.26888e-08	-1.41325	0.116	0.014	0.00137821
Cox6b1	4.78422e-08	-0.899989	0.143	0.028	0.00154458
Ndufb8	4.83993e-08	-0.473683	0.102	0.009	0.00156257
Prpf40a	5.1664e-08	-0.625594	0.102	0.009	0.00166797
Cdc42se2	5.43035e-08	-0.988398	0.102	0.009	0.00175319
Naca	5.50304e-08	-2.07182	0.206	0.06	0.00177666
Crip1	5.50345e-08	-0.921635	0.155	0.034	0.00177679
Capza1	5.95633e-08	-1.07788	0.108	0.011	0.001923
Atp6v1g1	5.95634e-08	-0.58134	0.108	0.011	0.001923
Irf2bp2	5.95634e-08	-1.04781	0.108	0.011	0.001923
Ywhaz	6.15956e-08	-1.04003	0.136	0.026	0.00198861
Birc2	6.29928e-08	-1.19882	0.114	0.014	0.00203372
Rps23	6.35029e-08	-2.22292	0.35	0.137	0.00205019
Eif2s2	6.49194e-08	-1.21867	0.126	0.02	0.00209592
Lyz2	7.60882e-08	-0.430223	0.36	0.148	0.00245651
Icam1	7.78059e-08	-0.459399	0.106	0.011	0.00251196
Sh3bgrl3	7.9119e-08	-1.35715	0.149	0.031	0.00255436
Rpl13a	8.03749e-08	-2.65375	0.36	0.145	0.00259491
Gnb1	8.22313e-08	-1.05904	0.106	0.011	0.00265484
Rps7	8.54898e-08	-2.38554	0.326	0.125	0.00276004
Pomp	8.62071e-08	-1.4583	0.13	0.023	0.0027832
Alox5ap	8.76114e-08	0.338191	0.104	0.011	0.00282853
Rps13	9.41694e-08	-2.16236	0.328	0.128	0.00304026
Ppp1ca	1.00265e-07	-1.36163	0.151	0.034	0.00323705
U2surp	1.05791e-07	-0.588866	0.104	0.011	0.00341547
Rpl28	1.06146e-07	-2.20763	0.381	0.154	0.00342694
Gnas	1.12896e-07	-1.567	0.145	0.031	0.00364486
Matr3	1.14294e-07	0.276133	0.104	0.011	0.00368999
Ldha	1.16756e-07	-0.876418	0.116	0.017	0.00376945
Xdh	1.18137e-07	-0.830698	0.104	0.011	0.00381407
Ppp4r3a	1.20748e-07	-1.23742	0.11	0.014	0.00389834
Rpl38	1.25472e-07	-2.39005	0.31	0.117	0.00405086
Cnn2	1.2682e-07	-1.26939	0.116	0.017	0.00409437
P4hb	1.30433e-07	-0.875463	0.104	0.011	0.00421103
Tmed10	1.30433e-07	-0.858944	0.104	0.011	0.00421103
Gapdh	1.49462e-07	-1.888	0.171	0.046	0.00482537
Eef1a1	1.57416e-07	-1.85288	0.499	0.214	0.00508218
Pcf11	1.60515e-07	-1.28662	0.102	0.011	0.00518223
Aldh2	1.69879e-07	-0.706416	0.114	0.017	0.00548455
Smarca5	1.72228e-07	-0.785152	0.114	0.017	0.00556037
Asap1	1.74622e-07	-0.552161	0.102	0.011	0.00563767
Ifngr1	1.76423e-07	-0.403617	0.108	0.014	0.0056958
Serp1	1.76493e-07	-0.804849	0.12	0.02	0.00569809
Ppib	1.80697e-07	-0.519036	0.114	0.017	0.00583379
Tasor	1.88591e-07	0.802045	0.106	0.014	0.00608866
Rps3	1.95345e-07	-2.13299	0.32	0.125	0.00630671
Rpl41	1.95899e-07	-2.41937	0.45	0.194	0.0063246
Caprin1	2.01028e-07	-0.997514	0.108	0.014	0.00649018
Rps8	2.04767e-07	-2.21994	0.44	0.188	0.00661089
Ubap2l	2.2443e-07	-1.19321	0.13	0.026	0.00724573
Dazap2	2.57489e-07	-0.789895	0.106	0.014	0.00831303
Tm9sf3	2.6886e-07	-1.22458	0.112	0.017	0.00868014
Gas5	2.83639e-07	-1.59027	0.124	0.023	0.0091573
Dnaja1	2.8364e-07	-1.85739	0.124	0.023	0.00915732
Psme1	3.11641e-07	-1.67069	0.151	0.037	0.0100613
Rps26	3.15408e-07	-2.2133	0.336	0.137	0.010183
Rpl36al	3.44116e-07	-2.01991	0.193	0.06	0.0111098
Rpl7	3.58183e-07	-2.35543	0.277	0.108	0.0115639
Txnip	3.72773e-07	-0.621328	0.104	0.014	0.012035
Hint1	3.77566e-07	-1.47127	0.136	0.031	0.0121897
Ppp2ca	3.78373e-07	-0.887903	0.11	0.017	0.0122158
Ubl3	3.97016e-07	-0.981782	0.104	0.014	0.0128177
Fis1	3.99802e-07	-0.697533	0.104	0.014	0.0129076
Cap1	4.09029e-07	-1.45607	0.11	0.017	0.0132055
Rack1	4.10574e-07	-2.36332	0.32	0.131	0.0132554
H2-DMa	4.34678e-07	-1.4075	0.11	0.017	0.0140336
Chchd2	4.37518e-07	-1.79088	0.171	0.048	0.0141253
Rpl23a	4.8135e-07	-2.48718	0.275	0.105	0.0155404
Rpl17	5.54279e-07	-2.38355	0.336	0.14	0.0178949
Rps10	5.6301e-07	-2.28179	0.395	0.168	0.0181768
Hnrnpab	5.71055e-07	-0.39426	0.108	0.017	0.0184365
Vdac2	6.33794e-07	-1.23808	0.108	0.017	0.020462
Tpt1	6.60069e-07	-1.93947	0.519	0.234	0.0213103
Igkc	6.78454e-07	-2.33719	0.658	0.521	0.0219039
Rpl10a	8.21244e-07	-2.54997	0.293	0.117	0.0265139
Psmb9	8.88133e-07	-1.83633	0.141	0.034	0.0286734
Emp3	9.19138e-07	-1.83835	0.145	0.037	0.0296744
Set	9.31363e-07	-0.887966	0.122	0.026	0.0300691
Emb	1.02397e-06	-1.64725	0.128	0.028	0.033059
Clta	1.03792e-06	-1.23525	0.126	0.028	0.0335093
Rpl31	1.09311e-06	-1.39469	0.155	0.043	0.0352912
H2-Q7	1.13212e-06	-1.17421	0.11	0.02	0.0365503
Anp32b	1.18988e-06	-1.71388	0.132	0.031	0.0384152
Fau	1.24148e-06	-1.98059	0.43	0.191	0.0400812
Id2	1.2964e-06	-0.713921	0.11	0.02	0.0418544
Rpl37	1.42704e-06	-2.06113	0.334	0.14	0.046072
Psma3	1.43611e-06	-1.65854	0.12	0.026	0.0463649
Rpl26	1.52575e-06	-1.91756	0.202	0.071	0.0492587
