## Supplemental Table 8 for "Dual scRNA-Seq analysis reveals rare and uncommon parasitized cell populations in chronic *L. donovani* infection"

### Sheet: Table S8 BM HSC infect KEGG
ID	Description	setSize	enrichmentScore	NES	pvalue	p.adjust	qvalues	rank	leading_edge	core_enrichment
mmu03010	Ribosome	5	-0.828659	-1.76041	0.0015949	0.16295	0.145399	35	tags=60%, list=5%, signal=57%	67941/68611/16898
mmu04933	AGE-RAGE signaling pathway in diabetic complications	7	0.7878	2.20006	0.00292398	0.16295	0.145399	13	tags=57%, list=2%, signal=57%	16176/13058/14268/18753
mmu04380	Osteoclast differentiation	17	0.543893	2.23438	0.00364964	0.16295	0.145399	111	tags=53%, list=17%, signal=45%	16176/14282/17060/17970/19261/17969/14728/14131/20375
mmu04114	Oocyte meiosis	11	-0.646432	-1.75807	0.00431655	0.16295	0.145399	166	tags=73%, list=26%, signal=55%	75430/20878/16001/30939/56150/107995/268697/12447
mmu04061	Viral protein interaction with cytokine and cytokine receptor	12	-0.648498	-1.80485	0.00847458	0.189223	0.168843	105	tags=58%, list=16%, signal=50%	20302/56744/12977/20308/20305/20303/20304
mmu04670	Leukocyte transendothelial migration	8	0.707707	2.11344	0.00877193	0.189223	0.168843	141	tags=75%, list=22%, signal=59%	13058/19878/17970/17969/18613/12767
mmu04921	Oxytocin signaling pathway	7	0.69043	1.92814	0.00877193	0.189223	0.168843	97	tags=71%, list=15%, signal=61%	17260/19878/14682/19225/19735
mmu05146	Amoebiasis	8	0.654794	1.95542	0.0116959	0.202766	0.180928	56	tags=38%, list=9%, signal=35%	16176/14268/14682
mmu04666	Fc gamma R-mediated phagocytosis	6	0.666797	1.76662	0.0140449	0.202766	0.180928	66	tags=67%, list=10%, signal=60%	18753/17969/17096/15162
mmu04110	Cell cycle	19	-0.528324	-1.64202	0.0145503	0.202766	0.180928	131	tags=58%, list=21%, signal=47%	75430/17220/211586/17219/30939/56452/23882/56150/107995/268697/12447
mmu01230	Biosynthesis of amino acids	9	-0.635581	-1.64076	0.014771	0.202766	0.180928	157	tags=67%, list=25%, signal=51%	11898/18648/108037/21991/27053/14433
mmu05143	African trypanosomiasis	8	-0.656803	-1.62052	0.0196672	0.226217	0.201853	60	tags=62%, list=9%, signal=57%	101488143/110257/15122/100503605/15129
mmu05144	Malaria	11	-0.594649	-1.61724	0.0201439	0.226217	0.201853	60	tags=45%, list=9%, signal=42%	101488143/110257/15122/100503605/15129
mmu04022	cGMP-PKG signaling pathway	6	0.646022	1.71158	0.0224719	0.226217	0.201853	97	tags=67%, list=15%, signal=57%	17260/19878/14682/19735
mmu04610	Complement and coagulation cascades	6	0.648177	1.71729	0.0224719	0.226217	0.201853	228	tags=100%, list=36%, signal=65%	12260/12628/74145/14058/18793/14962
mmu05135	Yersinia infection	11	0.497009	1.6777	0.0260586	0.240829	0.214891	56	tags=45%, list=9%, signal=42%	16176/14268/19878/54353/14682
mmu04662	B cell receptor signaling pathway	7	0.609203	1.7013	0.0292398	0.240829	0.214891	73	tags=57%, list=11%, signal=51%	17060/12483/17096/14728
mmu05418	Fluid shear stress and atherosclerosis	16	0.439989	1.7298	0.0298507	0.240829	0.214891	42	tags=31%, list=7%, signal=30%	17260/16176/17970/15368/17969
mmu05215	Prostate cancer	5	-0.717019	-1.52324	0.030303	0.240829	0.214891	129	tags=80%, list=20%, signal=64%	16001/15516/12447/22027
mmu05140	Leishmaniasis	16	0.425856	1.67423	0.0373134	0.281716	0.251375	42	tags=25%, list=7%, signal=24%	16176/13058/17970/17969
mmu04120	Ubiquitin mediated proteolysis	5	-0.697785	-1.48238	0.0398724	0.286702	0.255823	197	tags=100%, list=31%, signal=70%	75430/77891/107995/68612
mmu04360	Axon guidance	5	0.634723	1.57308	0.0452128	0.310324	0.276901	148	tags=80%, list=23%, signal=62%	19878/14159/12767/18186
mmu04640	Hematopoietic cell lineage	16	0.398908	1.56829	0.0485075	0.318462	0.284163	32	tags=25%, list=5%, signal=24%	16176/12482/12483/12986
mmu05014	Amyotrophic lateral sclerosis	23	-0.460884	-1.50528	0.0508259	0.31978	0.285339	154	tags=43%, list=24%, signal=34%	22333/66445/227613/17995/53333/13063/66594/22154/103172/22143
mmu03040	Spliceosome	9	-0.584251	-1.50826	0.0679468	0.401094	0.357895	226	tags=78%, list=35%, signal=51%	66094/15481/20826/68981/69878/108121/20641
mmu04621	NOD-like receptor signaling pathway	18	0.346742	1.42498	0.0703125	0.401094	0.357895	80	tags=44%, list=13%, signal=40%	16176/13058/18753/14468/15951/14469/54123/12796
mmu04613	Neutrophil extracellular trap formation	10	0.459269	1.50921	0.0786164	0.401094	0.357895	80	tags=40%, list=13%, signal=36%	13058/17970/17969/12796
mmu04936	Alcoholic liver disease	5	0.596549	1.47847	0.0797872	0.401094	0.357895	63	tags=60%, list=10%, signal=54%	16176/12260/64898
mmu05132	Salmonella infection	20	-0.450311	-1.4294	0.0816062	0.401094	0.357895	64	tags=35%, list=10%, signal=33%	15516/66824/13063/22027/22154/14433/22143
mmu04914	Progesterone-mediated oocyte maturation	11	-0.529761	-1.44077	0.0820144	0.401094	0.357895	166	tags=55%, list=26%, signal=41%	75430/20878/16001/56150/15516/268697
mmu04625	C-type lectin receptor signaling pathway	8	0.494346	1.47628	0.0847953	0.401094	0.357895	96	tags=62%, list=15%, signal=54%	16176/18753/17164/13655/19225
mmu05417	Lipid and atherosclerosis	25	0.309195	1.40195	0.085	0.401094	0.357895	85	tags=40%, list=13%, signal=36%	16176/13058/19878/17970/14828/17969/17096/20656/54123/16835
mmu03008	Ribosome biogenesis in eukaryotes	7	-0.604451	-1.437	0.0924242	0.401596	0.358343	160	tags=71%, list=25%, signal=54%	20826/52530/104444/19384/55989
mmu05133	Pertussis	6	0.548519	1.45325	0.0926966	0.401596	0.358343	46	tags=50%, list=7%, signal=47%	16176/15900/12260
mmu04611	Platelet activation	5	0.584356	1.44825	0.0930851	0.401596	0.358343	56	tags=60%, list=9%, signal=55%	19878/17096/14682
mmu04060	Cytokine-cytokine receptor interaction	23	-0.422096	-1.37859	0.0965692	0.405054	0.361429	164	tags=48%, list=26%, signal=37%	12772/12984/15980/20302/56744/12977/20308/20305/16162/20303/20304
mmu00190	Oxidative phosphorylation	9	-0.547416	-1.41317	0.100443	0.409917	0.365767	195	tags=67%, list=31%, signal=47%	11984/70316/66445/17995/13063/66594
mmu05012	Parkinson disease	18	-0.444146	-1.36332	0.116622	0.449405	0.401003	154	tags=44%, list=24%, signal=35%	22333/66445/227613/17995/13063/66594/22154/22143
mmu04115	p53 signaling pathway	10	-0.530602	-1.41187	0.116959	0.449405	0.401003	89	tags=40%, list=14%, signal=35%	23882/268697/13063/12447
mmu04010	MAPK signaling pathway	14	0.352916	1.32089	0.119298	0.449405	0.401003	70	tags=29%, list=11%, signal=26%	17260/16176/17873/17164
mmu04216	Ferroptosis	5	0.546967	1.35559	0.12234	0.449405	0.401003	30	tags=40%, list=5%, signal=38%	13058/15368
mmu05340	Primary immunodeficiency	5	0.545433	1.35179	0.125	0.449405	0.401003	21	tags=40%, list=3%, signal=39%	12265/17060
mmu04928	Parathyroid hormone synthesis, secretion and action	5	0.543202	1.34626	0.132979	0.466972	0.416678	56	tags=40%, list=9%, signal=37%	17260/14682
mmu04064	NF-kappa B signaling pathway	10	0.420573	1.38205	0.144654	0.496427	0.44296	96	tags=50%, list=15%, signal=43%	16176/17060/17096/17873/19225
mmu04623	Cytosolic DNA-sensing pathway	6	-0.594823	-1.33995	0.153014	0.513447	0.458147	53	tags=50%, list=8%, signal=46%	66824/20303/20304
mmu05166	Human T-cell leukemia virus 1 infection	23	-0.395008	-1.29012	0.161372	0.518591	0.462737	227	tags=52%, list=36%, signal=35%	17869/110196/16476/75430/22333/12257/30939/56150/19384/107995/14998/12447
mmu05016	Huntington disease	20	-0.412235	-1.30854	0.163212	0.518591	0.462737	154	tags=40%, list=24%, signal=31%	22333/66445/227613/17995/13063/66594/22154/22143
mmu01200	Carbon metabolism	16	-0.432443	-1.28807	0.16485	0.518591	0.462737	142	tags=38%, list=22%, signal=30%	18648/108037/14194/21991/14381/14433
mmu05416	Viral myocarditis	6	-0.577249	-1.30036	0.176198	0.53415	0.47662	58	tags=33%, list=9%, signal=31%	14998/13063
mmu05171	Coronavirus disease - COVID-19	13	0.342507	1.24265	0.176871	0.53415	0.47662	46	tags=23%, list=7%, signal=22%	16176/13058/12260
mmu04510	Focal adhesion	8	0.429061	1.28131	0.190058	0.562722	0.502115	24	tags=25%, list=4%, signal=24%	14268/19878
mmu04657	IL-17 signaling pathway	13	0.326808	1.18569	0.193878	0.562991	0.502355	5	tags=15%, list=1%, signal=16%	16176/14282
mmu04371	Apelin signaling pathway	6	0.471306	1.24869	0.199438	0.568211	0.507013	56	tags=33%, list=9%, signal=31%	17260/14682
mmu04714	Thermogenesis	6	-0.557417	-1.25569	0.208655	0.583462	0.520621	190	tags=67%, list=30%, signal=47%	70316/66445/17995/66594
mmu04540	Gap junction	7	-0.528115	-1.25552	0.215152	0.588051	0.524716	30	tags=43%, list=5%, signal=41%	227613/22154/22143
mmu04970	Salivary secretion	5	0.503165	1.24703	0.218085	0.588051	0.524716	319	tags=100%, list=50%, signal=50%	14682/12796/232975/12182/17105
mmu05205	Proteoglycans in cancer	9	0.394541	1.23035	0.227692	0.593521	0.529597	24	tags=22%, list=4%, signal=22%	14268/19878
mmu04810	Regulation of actin cytoskeleton	8	0.410869	1.22698	0.230994	0.593521	0.529597	24	tags=25%, list=4%, signal=24%	14268/19878
mmu04068	FoxO signaling pathway	9	-0.47404	-1.22374	0.231905	0.593521	0.529597	129	tags=44%, list=20%, signal=36%	16001/23882/268697/15469
mmu04940	Type I diabetes mellitus	7	0.416105	1.16204	0.254386	0.630302	0.562417	2	tags=14%, list=0%, signal=14%	16176
mmu04217	Necroptosis	12	0.325637	1.13623	0.258503	0.630302	0.562417	7	tags=17%, list=1%, signal=17%	16176/13058
mmu04650	Natural killer cell mediated cytotoxicity	7	-0.507958	-1.2076	0.263636	0.630302	0.562417	194	tags=86%, list=30%, signal=60%	22177/15978/16641/15980/14127/16643
mmu05207	Chemical carcinogenesis - receptor activation	9	-0.460803	-1.18957	0.264402	0.630302	0.562417	259	tags=67%, list=41%, signal=40%	15519/14873/17869/16476/15516/22027
mmu05208	Chemical carcinogenesis - reactive oxygen species	15	0.295497	1.14376	0.267148	0.630302	0.562417	74	tags=33%, list=12%, signal=30%	18753/17970/15368/17969/20656
mmu01100	Metabolic pathways	81	-0.270458	-1.13176	0.276119	0.641447	0.572361	142	tags=54%, list=22%, signal=48%	68133/19895/11964/14775/14056/13200/17330/110095/67078/107823/14873/59027/20229/18242/11669/66988/66422/110196/11984/70316/18950/11898/18648/11655/67054/20133/66445/14450/15186/108037/18476/20250/17995/12846/14194/110074/21991/14381/13063/66594/27053/14433/17025/17319
mmu03030	DNA replication	11	-0.43146	-1.17342	0.284892	0.651799	0.581598	254	tags=64%, list=40%, signal=39%	327762/17216/67153/19075/17220/17219/106344
mmu05415	Diabetic cardiomyopathy	15	0.288357	1.11613	0.292419	0.659033	0.588053	42	tags=27%, list=7%, signal=26%	13058/18753/17970/17969
mmu00260	Glycine, serine and threonine metabolism	5	-0.534169	-1.13479	0.301435	0.669364	0.597271	142	tags=80%, list=22%, signal=63%	68133/18648/11655/108037
mmu04142	Lysosome	17	0.272581	1.11979	0.310219	0.678885	0.605767	468	tags=100%, list=73%, signal=27%	13036/19156/13040/15211/12514/16784/13039/19141/108012/11886/13034/13035/12512/16541/11984/11777/20661
mmu04014	Ras signaling pathway	7	-0.482177	-1.14631	0.318182	0.686364	0.61244	173	tags=57%, list=27%, signal=42%	14701/66066/16001/12977
mmu05150	Staphylococcus aureus infection	10	0.331359	1.08888	0.327044	0.690516	0.616145	270	tags=90%, list=42%, signal=53%	12260/12796/14131/12628/14969/15000/14962/14960/246256
mmu01240	Biosynthesis of cofactors	7	-0.477004	-1.13401	0.330303	0.690516	0.616145	139	tags=57%, list=22%, signal=45%	11669/11655/108037/17025
mmu04620	Toll-like receptor signaling pathway	9	-0.439379	-1.13427	0.333826	0.690516	0.616145	20	tags=33%, list=3%, signal=33%	20302/20303/20304
mmu05322	Systemic lupus erythematosus	10	-0.422399	-1.12395	0.345029	0.704046	0.628218	58	tags=20%, list=9%, signal=18%	14998/20641
mmu04979	Cholesterol metabolism	8	0.363849	1.08657	0.350877	0.706433	0.630348	130	tags=50%, list=20%, signal=40%	11816/16835/16971/20652
mmu01524	Platinum drug resistance	6	-0.484993	-1.09254	0.377125	0.743842	0.663728	80	tags=67%, list=13%, signal=59%	170770/14873/21973/13063
mmu05168	Herpes simplex virus 1 infection	15	-0.371999	-1.08652	0.37931	0.743842	0.663728	58	tags=20%, list=9%, signal=19%	14998/13063/20304
mmu00240	Pyrimidine metabolism	6	-0.481963	-1.08571	0.384853	0.745036	0.664794	206	tags=67%, list=32%, signal=46%	66422/18950/20133/110074
mmu05164	Influenza A	17	-0.356877	-1.06828	0.402473	0.768052	0.68533	58	tags=24%, list=9%, signal=22%	14998/66824/13063/20304
mmu04910	Insulin signaling pathway	5	0.417722	1.03527	0.406915	0.768052	0.68533	373	tags=100%, list=59%, signal=42%	216233/15277/74551/212032/110095
mmu05206	MicroRNAs in cancer	7	-0.445363	-1.05879	0.413636	0.7711	0.68805	43	tags=29%, list=7%, signal=27%	22352/12447
mmu05022	Pathways of neurodegeneration - multiple diseases	25	-0.314431	-1.05027	0.428928	0.781351	0.697197	154	tags=40%, list=24%, signal=32%	22333/66445/227613/17995/12977/53333/13063/66594/22154/22143
mmu04934	Cushing syndrome	6	-0.464612	-1.04663	0.429675	0.781351	0.697197	79	tags=33%, list=12%, signal=29%	14194/12447
mmu04066	HIF-1 signaling pathway	8	0.336493	1.00487	0.435673	0.781351	0.697197	30	tags=25%, list=5%, signal=24%	13058/15368
mmu04218	Cellular senescence	10	-0.380572	-1.01266	0.453216	0.781351	0.697197	154	tags=70%, list=24%, signal=54%	12428/12442/17869/22333/23882/268697/12447
mmu05169	Epstein-Barr virus infection	21	-0.315078	-1.01038	0.469755	0.781351	0.697197	89	tags=24%, list=14%, signal=21%	23882/14998/13063/22352/12447
mmu04926	Relaxin signaling pathway	5	-0.471764	-1.00222	0.470494	0.781351	0.697197	196	tags=60%, list=31%, signal=42%	16476/14701/66066
mmu00010	Glycolysis / Gluconeogenesis	9	-0.38823	-1.00222	0.475628	0.781351	0.697197	142	tags=67%, list=22%, signal=53%	212032/17330/11669/18648/21991/14433
mmu05332	Graft-versus-host disease	8	0.319254	0.953394	0.476608	0.781351	0.697197	2	tags=12%, list=0%, signal=13%	16176
mmu05161	Hepatitis B	9	-0.387886	-1.00133	0.477105	0.781351	0.697197	49	tags=44%, list=8%, signal=42%	17869/16476/13063/12447
mmu00330	Arginine and proline metabolism	5	-0.465143	-0.988151	0.484848	0.781351	0.697197	230	tags=80%, list=36%, signal=52%	20229/18242/11669/66988
mmu04062	Chemokine signaling pathway	22	-0.305028	-0.987437	0.48659	0.781351	0.697197	173	tags=41%, list=27%, signal=31%	14701/12772/66066/20302/56744/20308/20305/20303/20304
mmu05323	Rheumatoid arthritis	15	-0.342374	-0.999996	0.493793	0.781351	0.697197	105	tags=27%, list=16%, signal=23%	20302/12977/14998/20304
mmu05152	Tuberculosis	19	0.235324	0.986655	0.5	0.781351	0.697197	10	tags=11%, list=2%, signal=11%	16176/12265
mmu00230	Purine metabolism	8	-0.398515	-0.983253	0.505295	0.781351	0.697197	172	tags=50%, list=27%, signal=37%	18950/67054/20133/14450
mmu05310	Asthma	6	-0.431335	-0.971663	0.50541	0.781351	0.697197	123	tags=33%, list=19%, signal=27%	14127/14998
mmu05020	Prion disease	27	-0.288559	-0.978575	0.513141	0.781351	0.697197	49	tags=19%, list=8%, signal=18%	13063/66594/22154/22143/20304
mmu03018	RNA degradation	5	-0.456151	-0.96905	0.513557	0.781351	0.697197	233	tags=60%, list=37%, signal=38%	230721/66094/15526
mmu04530	Tight junction	7	-0.397013	-0.943843	0.525758	0.781351	0.697197	197	tags=57%, list=31%, signal=40%	17999/16476/56449/22143
mmu05163	Human cytomegalovirus infection	16	-0.327498	-0.975479	0.525886	0.781351	0.697197	49	tags=38%, list=8%, signal=36%	14701/66066/20302/13063/20303/20304
mmu05222	Small cell lung cancer	9	-0.361647	-0.9336	0.54062	0.781351	0.697197	135	tags=44%, list=21%, signal=36%	66197/23882/13063/12447
mmu05010	Alzheimer disease	27	-0.284077	-0.963376	0.540676	0.781351	0.697197	133	tags=37%, list=21%, signal=31%	22333/66445/227613/17995/12977/13063/66594/22154/14433/22143
mmu04658	Th1 and Th2 cell differentiation	10	-0.347736	-0.925286	0.545322	0.781351	0.697197	196	tags=40%, list=31%, signal=28%	16476/15980/16162/14998
mmu03320	PPAR signaling pathway	5	-0.446907	-0.949412	0.550239	0.781351	0.697197	231	tags=100%, list=36%, signal=64%	74551/13167/16592/20250
mmu05224	Breast cancer	6	-0.415595	-0.936206	0.551777	0.781351	0.697197	227	tags=67%, list=36%, signal=43%	17869/16476/16001/23882
mmu00983	Drug metabolism - other enzymes	6	-0.414636	-0.934046	0.553323	0.781351	0.697197	242	tags=67%, list=38%, signal=42%	14873/17523/20133/110074
mmu05170	Human immunodeficiency virus 1 infection	12	-0.334195	-0.930106	0.553672	0.781351	0.697197	196	tags=42%, list=31%, signal=29%	16476/14701/66066/268697/13063
mmu04932	Non-alcoholic fatty liver disease	10	-0.343761	-0.914708	0.570175	0.79719	0.71133	196	tags=60%, list=31%, signal=42%	16476/70316/66445/17995/13063/66594
mmu04723	Retrograde endocannabinoid signaling	7	-0.382245	-0.908734	0.578788	0.801807	0.71545	190	tags=57%, list=30%, signal=41%	70316/14701/66066/17995
mmu04151	PI3K-Akt signaling pathway	19	-0.294028	-0.913835	0.588624	0.808021	0.720994	173	tags=58%, list=27%, signal=43%	17863/15519/16403/17869/14701/66066/16001/12977/15516/12447/22027
mmu04728	Dopaminergic synapse	6	-0.395771	-0.891549	0.605873	0.813803	0.726154	173	tags=50%, list=27%, signal=37%	14701/66066/12846
mmu04668	TNF signaling pathway	7	-0.369001	-0.877248	0.615152	0.813803	0.726154	3	tags=29%, list=0%, signal=29%	12977/20304
mmu05321	Inflammatory bowel disease	10	0.262979	0.864181	0.619497	0.813803	0.726154	2	tags=10%, list=0%, signal=10%	16176
mmu00310	Lysine degradation	5	0.349684	0.866647	0.619681	0.813803	0.726154	416	tags=100%, list=65%, signal=35%	67956/26433/14056/107823/11669
mmu05230	Central carbon metabolism in cancer	6	-0.391279	-0.88143	0.619784	0.813803	0.726154	227	tags=67%, list=36%, signal=43%	212032/17869/18648/14381
mmu05200	Pathways in cancer	37	-0.243689	-0.889163	0.63658	0.825407	0.736508	173	tags=35%, list=27%, signal=27%	14701/66066/12984/15980/66197/16001/23882/14194/15516/16162/13063/12447/22027
mmu04310	Wnt signaling pathway	5	-0.414859	-0.881329	0.639553	0.825407	0.736508	227	tags=80%, list=36%, signal=52%	17869/16476/56505/12301
mmu05221	Acute myeloid leukemia	6	0.318542	0.84395	0.654494	0.837531	0.747326	436	tags=100%, list=68%, signal=32%	20375/12045/12428/12047/17869/17523
mmu05320	Autoimmune thyroid disease	5	-0.404136	-0.858549	0.671451	0.85201	0.760246	58	tags=100%, list=9%, signal=92%	15000/21939/14960/14998
mmu05167	Kaposi sarcoma-associated herpesvirus infection	14	0.222978	0.834563	0.684211	0.855229	0.763118	96	tags=36%, list=15%, signal=31%	17096/15162/17164/54123/19225
mmu04918	Thyroid hormone synthesis	6	0.305938	0.810556	0.688202	0.855229	0.763118	56	tags=33%, list=9%, signal=31%	14828/14682
mmu05210	Colorectal cancer	10	-0.30548	-0.812848	0.704678	0.855229	0.763118	244	tags=50%, list=38%, signal=31%	170770/17869/16476/23882/13063
mmu04140	Autophagy - animal	6	0.302559	0.801603	0.705056	0.855229	0.763118	13	tags=17%, list=2%, signal=16%	18753
mmu05142	Chagas disease	11	-0.289679	-0.787828	0.707914	0.855229	0.763118	3	tags=36%, list=0%, signal=37%	16476/15980/20302/20304
mmu04922	Glucagon signaling pathway	5	-0.386879	-0.821888	0.716108	0.855229	0.763118	142	tags=60%, list=22%, signal=47%	110095/18648/15469
mmu04659	Th17 cell differentiation	12	0.23754	0.828836	0.717687	0.855229	0.763118	2	tags=8%, list=0%, signal=8%	16176
mmu04144	Endocytosis	8	0.267967	0.800235	0.719298	0.855229	0.763118	167	tags=62%, list=26%, signal=47%	320129/16835/12767/98878/13660
mmu05134	Legionellosis	5	-0.382161	-0.811866	0.727273	0.857955	0.76555	53	tags=60%, list=8%, signal=55%	15481/66824/13063
mmu04141	Protein processing in endoplasmic reticulum	21	-0.243226	-0.779966	0.746461	0.867569	0.77413	92	tags=19%, list=14%, signal=17%	20832/15516/22027/108687
mmu05330	Allograft rejection	6	-0.349169	-0.786569	0.748068	0.867569	0.77413	58	tags=100%, list=9%, signal=92%	15000/21939/14960/15978/14998
mmu04724	Glutamatergic synapse	5	0.30925	0.766437	0.75266	0.867569	0.77413	72	tags=40%, list=11%, signal=36%	14682/320129
mmu05202	Transcriptional misregulation in cancer	19	0.190163	0.797304	0.764228	0.87423	0.780073	1	tags=5%, list=0%, signal=5%	17260
mmu04672	Intestinal immune network for IgA production	6	-0.333284	-0.750784	0.771252	0.875632	0.781324	58	tags=100%, list=9%, signal=92%	14969/15000/21939/14960/14998
mmu04915	Estrogen signaling pathway	9	-0.284609	-0.734724	0.797637	0.898829	0.802023	64	tags=44%, list=10%, signal=41%	16476/15481/15516/22027
mmu04612	Antigen processing and presentation	19	-0.23641	-0.73476	0.805556	0.901029	0.803985	84	tags=21%, list=13%, signal=19%	12526/16643/15516/14998
mmu04145	Phagosome	24	-0.217242	-0.71875	0.821159	0.911728	0.813532	58	tags=12%, list=9%, signal=12%	14998/22154/22143
mmu04210	Apoptosis	20	-0.21429	-0.680213	0.853627	0.938231	0.837181	89	tags=30%, list=14%, signal=27%	16905/16476/12984/23882/13063/22143
mmu04514	Cell adhesion molecules	10	-0.255203	-0.679067	0.861111	0.938231	0.837181	84	tags=20%, list=13%, signal=18%	12526/14998
mmu05203	Viral carcinogenesis	11	-0.246678	-0.67088	0.866187	0.938231	0.837181	65	tags=36%, list=10%, signal=33%	16476/227753/107995/12447
mmu05162	Measles	10	-0.251919	-0.670326	0.869883	0.938231	0.837181	49	tags=50%, list=8%, signal=47%	170770/16476/15481/13063/12447
mmu05165	Human papillomavirus infection	10	0.202688	0.666058	0.880503	0.94295	0.841392	12	tags=10%, list=2%, signal=10%	14268
mmu04726	Serotonergic synapse	5	0.251337	0.622908	0.906915	0.954609	0.851795	96	tags=40%, list=15%, signal=34%	14682/19225
mmu05160	Hepatitis C	7	-0.25548	-0.607368	0.909091	0.954609	0.851795	49	tags=71%, list=8%, signal=67%	15978/19106/58185/17869/13063
mmu05225	Hepatocellular carcinoma	6	-0.278188	-0.62667	0.910355	0.954609	0.851795	242	tags=67%, list=38%, signal=42%	14873/17869/16001/23882
mmu05145	Toxoplasmosis	13	-0.212524	-0.598124	0.920904	0.958129	0.854936	58	tags=31%, list=9%, signal=29%	15481/15980/14998/13063
mmu00480	Glutathione metabolism	10	-0.215861	-0.574382	0.929825	0.958129	0.854936	284	tags=50%, list=45%, signal=28%	14775/14873/66988/20133/14381
mmu04630	JAK-STAT signaling pathway	10	-0.212973	-0.566697	0.932749	0.958129	0.854936	158	tags=70%, list=25%, signal=53%	12982/18413/15978/17869/12984/15980/16162
mmu05017	Spinocerebellar ataxia	7	-0.225613	-0.536363	0.956061	0.968134	0.863863	154	tags=29%, list=24%, signal=22%	22333/13063
mmu04713	Circadian entrainment	5	-0.26455	-0.562011	0.961722	0.968134	0.863863	173	tags=40%, list=27%, signal=29%	14701/66066
mmu04725	Cholinergic synapse	5	-0.26455	-0.562011	0.961722	0.968134	0.863863	173	tags=40%, list=27%, signal=29%	14701/66066
mmu05235	PD-L1 expression and PD-1 checkpoint pathway in cancer	5	-0.258702	-0.549587	0.971292	0.971292	0.866681	196	tags=60%, list=31%, signal=42%	15978/16476/15980
